# PIWIL3-piRNA Pathway Is Essential for Rabbit Oogenesis and Embryogenesis via Broad Regulation of the Transcriptome and Proteome

**DOI:** 10.1101/2025.10.23.684072

**Authors:** Yuanyuan Gong, Ling Li, Yuqiang Qian, Ting Lu, Zhaoran Zhang, Lichun Jiang, Guohui Liu, Meihua Cui, Shangang Li, Zhanjun Li, Shuo Shi, Haifan Lin

## Abstract

Female infertility represents a significant challenge in reproductive medicine. Although it is known to be primarily due to oogenic and early embryonic failures, the molecular mechanisms underlying these failures remain elusive. The Piwi-piRNA pathway is crucial for gametogenesis in diverse organisms. Yet, its role in mammalian female fertility is unclear. This is partly because most studies are done in mice, which contain only PIWIL1, PIWIL2, and PIWIL4 that are essential for spermatogenesis but not for oogenesis. PIWIL3 emerges in higher mammals and is highly expressed in human oocytes. Interestingly, female *PIWIL3*-knockout golden hamsters exhibit only reduced fertility without detectable defects in oogenesis. This has left the function of PIWIL3 in higher mammals, including humans, unexplored. Here, we discovered that PIWIL3 in the rabbit (*Oryctolagus cuniculus*) shares high homology with human PIWIL3. It is the predominant PIWI protein in oocytes in both species. Using CRISPR–cas9-mediated knockout, we demonstrated that rabbit PIWIL3 is essential for female fertility. Its loss leads to severe defects in oogenesis. Moreover, embryos lacking maternal PIWIL3 arrest developmentally at the 8-cell stage. Mechanistically, rabbit PIWIL3 binds ∼18-nucleotide piRNAs, mirroring the behavior of human PIWIL3, and is critical for piRNA biogenesis. Moreover, it regulates transcriptomic and proteomic landscapes and silences a broad array of transposons during late oogenesis yet activates another set of transposons during early embryogenesis. These findings establish PIWIL3 as a pivotal dual regulator of gene expression and transposon activity, which is essential for oogenesis and early embryogenesis in non-rodent mammals, potentially including humans.
