## Supplemental Table 1 for "PIWIL3-piRNA Pathway Is Essential for Rabbit Oogenesis and Embryogenesis via Broad Regulation of the Transcriptome and Proteome"

### Sheet: Sheet1
Table S1. Primers used in this paper
Name	Primers 5'-3'
Piwil3-/- genotype	Forward	ATCCTTGTGGGCTTGCACTT
	Reverse	GCTCCTGCCATTGGATCAGT
Gender genotype	Forward	CACAAACCACCAGTGCAATAC
	Reverse	CTGTCGCTCTTCTGTAGGATTT
PIWI1 real time PCR	Forward	GTCTGACGGACAAAATGCGG
	Reverse	CTGGACGTTGTCGTCTTTGTG
PIWIL2 real time PCR	Forward	AGATCCAGATGGTCGTGTGC
	Reverse	CCGGACATTGATGACCTGTGA
PIWIL3 real time PCR	Forward	AACTGGGAGGAGCCCTCTGG
	Reverse	CCAGAGGGCTCCTCCCAGTT
PIWIL4 real time PCR	Forward	GACTCGCCGACGACATCCAG
	Reverse	GTCGGCAGCAGACATGGGTT
GAPDH real time PCR	Forward	CAAGTTCCACGGCACGGTCA
	Reverse	CTCGGCACCAGCATCACCC
PIWIL1-5GSP-1		AGTGCTCAGTCTGACGATGATGCCCGAG
PIWIL1-5GSP-2		AATCTCGACGACGACCACCTCTCTCTGC
PIWIL1-5GSP-3		CTGTTGCTCCTGCTGCTCCTCGC
PIWIL1-5GSP-4		CCCTCTGCCAGCGGCTGCTGAGGTCT
PIWIL2-5GSP-1		AAGCTTCTGCCATCTTGCTATCCCCAGC
PIWIL2-5GSP-2		GATCCGGAAAGGTCAGACGGGGTTCC
PIWIL2-5GSP-3		CCTCTTCCTGAAGGAGGCAGCTCCC
PIWIL2-5GSP-4		GGTGTCAAGGCCCAGGCCGCGGAACA
PIWIL3-5GSP-1		ATACATAAGCATTCCACTGGGGCCGGG
PIWIL3-5GSP-2		CGGGACGTCACCCGGAAATGGTTG
PIWIL3-5GSP-3		TGGGGCCTTGTCTCAGAGAAGAGTCTGC
PIWIL3-5GSP-4		TGGTCCTGAAGATGGTGACCCTGAAGGC
PIWIL3-3GSP-1		ATACATAAGCATTCCACTGGGGCCGGG
PIWIL3-3GSP-2		TTGCCAGGCATCATTCGAGTTCCTGCTC
PIWIL3-3GSP-3		ATCTACGACACAGTCGGCTTGAAGCCGG
PIWIL3-3GSP-4		TGACGGATGGCACTGTCACCCCAAC
