## Supplemental Table 2 for "PIWIL3-piRNA Pathway Is Essential for Rabbit Oogenesis and Embryogenesis via Broad Regulation of the Transcriptome and Proteome"

### Sheet: Sheet1
Table S2. Raw Data of CAS-seq Normalization
Sample to be spiked in	Raw reads of spike-ins	Total raw reads
HE_GV_smRNA_rep1	10418	25598820
HE_GV_smRNA_rep2	4711	22758803
HE_GV_smRNA_rep3	4225	20745595
HE_GVBD_smRNA_rep1	6487	23773970
HE_GVBD_smRNA_rep2	4750	26543450
HE_GVBD_smRNA_rep3	1770	10153023
HE_GVBD_smRNA_rep4	9346	23244497
WT_M2_smRNA_rep1	3535	16263365
WT_M2_smRNA_rep2	481	22959771
WT_M2_smRNA_rep3	5327	19828100
WT_1C_smRNA_rep1	81	23929750
WT_1C_smRNA_rep2	56	23826326
WT_1C_smRNA_rep3	91	11213742
WT_1C_smRNA_rep4	283	21036063
WT_1C_smRNA_rep5	267	18009865
WT_2C_smRNA_rep1	186	24941674
WT_2C_smRNA_rep2	1013	23093821
WT_2C_smRNA_rep3	367	35205329
WT_2C_smRNA_rep4	47	20554596
WT_2C_smRNA_rep5	430	26890558
WT_4C_smRNA_rep1	320	29885223
WT_4C_smRNA_rep2	1021	24453433
WT_4C_smRNA_rep3	129	22991587
WT_4C_smRNA_rep4	225	29084397
WT_8C_smRNA_rep1	475	25077160
WT_8C_smRNA_rep2	108	33072400
WT_8C_smRNA_rep3	348	27150225
WT_8C_smRNA_rep4	202	34303722
WT_8C_smRNA_rep5	108	30013968
HO_GV_smRNA_rep1	7209	14008435
HO_GV_smRNA_rep2	14230	28643674
HO_GV_smRNA_rep3	2739	23855352
HO_GV_smRNA_rep4	6397	24373543
HO_GV_smRNA_rep5	19877	21487586
HO_GVBD_smRNA_rep1	12003	18439356
HO_GVBD_smRNA_rep2	12547	24833855
HO_GVBD_smRNA_rep3	24797	21918358
HO_GVBD_smRNA_rep4	4750	24192657
HO_M2_smRNA_rep1	50815	14064874
HO_M2_smRNA_rep2	40273	16919821
HO_M2_smRNA_rep3	47885	11557837
HO_1C_smRNA_rep1	10373	29671349
HO_1C_smRNA_rep2	1329	28314443
HO_1C_smRNA_rep3	2462	11492621
HO_1C_smRNA_rep4	2524	23471216
HO_2C_smRNA_rep1	3611	26348102
HO_2C_smRNA_rep2	6810	45194886
HO_2C_smRNA_rep3	12796	32409896
HO_2C_smRNA_rep4	2497	36739983
HO_4C_smRNA_rep1	1168	32265619
HO_4C_smRNA_rep2	4172	37766909
HO_4C_smRNA_rep3	3565	39927715
HO_4C_smRNA_rep4	760	24133354
HO_8C_smRNA_rep1	531	33925133
HO_8C_smRNA_rep2	724	23099599
HO_8C_smRNA_rep3	940	12856796
HO_8C_smRNA_rep4	1676	28400735
PIWIL3-RIP-smRNA	4	14856761
IgG-RIP-smRNA	3941	26897465
Input for RIP-smRNA	31	19576009
